# Sensory axons induce epithelial lipid microdomain remodeling and determine the distribution of junctions in the epidermis

**DOI:** 10.1101/2021.12.23.474011

**Authors:** Jeffrey B. Rosa, Khaled Y. Nassman, Alvaro Sagasti

## Abstract

Epithelial cell properties are determined by the polarized distribution of membrane lipids, the cytoskeleton, and adhesive junctions. Epithelia are often profusely innervated, but little work has addressed how contact with neurites affects the polarized organization of epithelial components. In previous work, we found that basal keratinocytes in the larval zebrafish epidermis wrap around axons to enclose them in ensheathment channels sealed by autotypic cell junctions. In this study, we used live imaging to characterize how sensory axons remodel cell membranes, the actin cytoskeleton, and adhesive junctions in basal keratinocytes. At the apical surface of basal keratinocytes, axons promoted the formation of lipid microdomains quantitatively enriched in reporters for PI(4,5)P2 and liquid-ordered (Lo) membranes. Lipid microdomains supported the formation of cadherin-enriched F-actin protrusions, which wrapped around axons, likely initiating the formation of ensheathment channels. Lo reporters, but not reporters of liquid-disordered (Ld) membranes, became progressively enriched at axon-associated membrane domains as autotypic junctions matured at ensheathment channels. In the absence of axons, cadherin-enriched lipid microdomains still formed on basal cell membranes, but were not organized into the contiguous domains normally associated with axons. Instead, these isolated domains formed ectopic heterotypic junctions with overlying periderm cells, a distinct epithelial cell type in the epidermis. Thus, axons inhibit the formation of epithelial heterotypic junctions by recruiting cadherin-rich lipid microdomains to form autotypic junctions at ensheathment channels. These findings demonstrate that sensory nerve endings dramatically remodel polarized epithelial components and regulate the adhesive properties of the epidermis.
