## Supplementary material for "Sensory axons induce epithelial lipid microdomain remodeling and determine the distribution of junctions in the epidermis": Movies and supplemental methods: Rosa et al supplemental methods table.xlsx

### Sheet: Sheet1
morpholinos
ngn1 MO	5’ -ACGATCTCCATTGTTGATAACCTGG-3’	GeneTools; Anderman et al (2002)
control MO	5’-CTCTTACCTCAGTTACAATTTATA-3’	GeneTools
Oligonucleotides
	Transgene	Purpose
myrpalm-mApple
	Oligo sequence (5'-->3')
	CACCATGGGATGTATTAATAGTAAGCGAAAGGATATGGTGAGCAAGGGCGAG	pDONR221-mp-mApple-T2A
	CGGATCCCCCTTGTACAGCTCGTCCATGC
myrpalm-mCherry
	CATGGGATGTATTAATAGTAAGCGAAAGGATATGGTGAGCAAGGGCGAG	pCRII-mp-mCherry
	GTTACTTGTACAGCTCGTCCATGCC
	GGGGACAAGTTTGTACAAAAAAGCAGGCTGCCGCCACCATGGGATGTATTAATAGTAAGCG	pDONR221-mp-mCherry
	GGGGACCACTTTGTACAAGAAAGCTGGGTTTACTTGTACAGCTCGTCCATGC
myrpalm-mEGFP
	CATGGGATGTATTAATAGTAAGCGAAAGGATATGGTGAGCAAGGGCGAG	TA cloning myrpalm-EGFP into PCRII-TOPO
	GTTACTTGTACAGCTCGTCCATGCCG
	CCGGCGGCGGTCACGCGCTCCTTCAGGACCATGTGATC	site-directed mutagenesis of mp-EGFP to mp-mEGFP
	GATCACATGGTCCTGAAGGAGCGCGTGACCGCCGCCGG
	ATATATGAATTCATGGGATGTATTAATAGTAAGCG	Generation of pDONR221-mp-mEGFP
	ATATATGGATCCCCCTTGTACAGCTCGTCCATG
sfGFP-GPI
	ATGAGTGGTCTAAGTGGTCCTCCTGCAAGAAGAGGCCCATTTCCTCTGGCGCTGCTG	signal peptide synthesis
	AGCCAGGACAAGTCTTGGGCCCAGCAGGAACAGCAGCAGCAGCGCCAGAGGAAATG
	ATATATACCGGTATGAGTGGTCTAAGTGGTCC
	ATATATACCGGTCCAGCCAGGACAAGTCTTGG
	CATGAGTGGTCTAAGTGGTCC	TA cloning ss-sfGFP-NheI into pCRII-TOPO
	GCTAGCCTTGTACAGCTCGTCCAT
	GCTGTGAGCGAGGTGAACAACGGAACAAGCAGAAGAGCTGGATGTATCTGGCTGCT	Generation of pCRII-ss-sfGFP-GPI
	TCAGAACTTCAGCAGCAGGTGCAGCACCAGCAGAGGCAGCAGCCAGATACATCCAGC
	ATATATGCTAGCGCTGTGAGCGAGGTGAACAA
	ATATATGATATCTCAGAACTTCAGCAGCAGGTG
	ATATATGAATTCATGAGTGGTCTAAGTGGTCC	Generation of pDONR221-ss-sfGFP-GPI-T2A
	ATATATGGATCCGGGAACTTCAGCAGCAGGTG
mEGFP-gg
	GATGGTAAGAAGAAGAAGAAGAAGTCAAAGACAA	Generation of AgeI-GG-AgeI signal
	AAGCAGCTGACACTTTGTCTTTGACTTCTTCTTC
	ATATATACCGGTGGAGGAGGAGGAAGCGATGGTAAGAAGAAGAAG
	ATATATACCGGTTCATCAAAGCAGCTGACACTTTG
	CATGGTGAGCAAGGGCGAG	Generation of pCRII-mEGFP-AgeI
	GACCGGTCTTGTACAGCTCGTCCATG
	CATGGTGAGCAAGGGCGA	pCRII-mApple-AgeI
	GACCGGTCTTGTACAGCTCGTCCATGC
	GGGGACAGCTTTCTTGTACAAAGTGGGCATGGTGAGCAAGGGCGAG	Generation of pDONRP2R-P3-mEGFPgg by BP recombination
	GGGGACAACTTTGTATAATAAAGTTGATCATCAAAGCAGCTGACAC
	GGGGACAGCTTTCTTGTACAAAGTGGGCATGGTGAGCAAGGGCGA	pDONRP2R-P3-mApplegg by BP recombination
	GGGGACAACTTTGTATAATAAAGTTGATCATCAAAGCAGCTGACAC
EGFP-PLCγ-PH
	ATATATAAGCTTGCCGCCACCATGGTGAGCAAGGGCGAG	pDONR221-EGFP-PLCγ-PH-T2A
	ATATATGGTACCGTACCCCCTTCTGCCGC
Other plasmids used in this study		Reference
	p5E-10xUAS	Kwan et al (2007)
	p5E-krtt1c19e	Rasmussen et al (2015)
	p3E-polyA	Kwan et al (2007)
	p3E-mRubyCAAX	Kwan et al (2007)
	pDestTol2CG2	Kwan et al (2007)
	pDONR221-MCS-T2A	This study
	pCS2-tol2
	mEGFP-N1	Addgene #54767
	mAppleN1	Addgene #54567
	sfGFP-N1	Addgene #54737
